# Historical plant embryos as alternative sources of ancient DNA for whole genome sequencing

**DOI:** 10.64898/2026.02.25.707975

**Authors:** Hong Phuong Le, Stefano Porrelli, Yoon Kyung Lee, Simon Juraver, Flora Pennec, Mark Nesbitt, Koji Numaguchi, Rafal Marek Gutaker

**Affiliations:** Royal Botanic Gardens, Kew, Richmond, Surrey, United Kingdom; Department of Agriculture, Forestry and Bioresources, Plant Genomics and Breeding Institute, Research Institute for Agriculture and Life Sciences, Seoul National University, Seoul, South Korea; Direction Générale Déléguée aux Collections, Muséum Nationale d’Histoire Naturelle, Paris, France; UMR 7206 Eco-anthropologie (CNRS-MNHN-Université Paris Cité), Paris, France; Graduate School of Agricultural Science, Kobe University, Rokkodai 1-1, Kobe, Japan

## Abstract

Natural history and agricultural collections, which contain hundreds of millions of specimens classified in terms of time, space, and taxonomy, are valuable resources for diverse fields of research. Since the first success of ancient DNA (aDNA) isolation in the 1980s, these repositories, including herbaria for plants, have been intensively used to support studies in taxonomy, macroevolution, and genetic responses to anthropogenic activities over the past centuries. Two major challenges of aDNA research are environmental contamination and DNA degradation. For herbarium specimens, aDNA is usually extracted from leaf samples. It is highly fragmented (typically length of 50 to 100 bp) with a higher breakdown rate than that in most bone remains. To optimise the amount of data retrieved and minimise destructive sampling, we isolated DNA from an unconventional plant tissue type – seed embryos. We carried out whole-genome sequencing and compared sequenced DNA quality between embryo and leaf tissue. We evaluated endogenous DNA proportion, median fragment length, damage fraction per site (*λ*), decay rates, nucleotide misincorporations, and library complexity for three species: cultivated rice *Oryza sativa*, wild rice *O. rufipogon*, and wild barley *Hordeum spontaneum*. In *O. sativa*, embryos exhibited significantly higher endogenous content and median fragment length than leaves, while in *O. rufipogon* only median fragment length was higher. The superior DNA preservation was likely due to the protective role of the seed husk, which might play an important role in DNA preservation in plants collected in the tropics. By contrast, in temperate *H. spontaneum*, tissue type had minimal impact on DNA quality. Despite the minuscule size of the embryos, all derived genomic libraries were highly complex, sufficient for deep whole genome sequencing. These results highlight seed embryos as a promising alternative aDNA source for millions of herbarium specimens, and enable effective genomic analyses of other historical plant collections, such as economic botany and anthropological museum collections.
