## Supplementary material for "Historical plant embryos as alternative sources of ancient DNA for whole genome sequencing": Supp. Table 2

### Sheet: Sheet1
Sample_ID	Tissue	Total_reads	QC_passed_merged_reads	Mapped_reads	Endogenous_DNA_percentage	Duplicate_rate	Library_complexity	Library_complexity at 480,000 reads
HR0844	leaf	4773888	2330951	2103957	0.9026	0.02	0.961	0.989
HR0844	embryo	1331922	653869	570591	0.8726	0.05	0.948	0.956
HR0845	leaf	9780678	4814588	4445573	0.9234	0.02	0.951	0.992
HR0845	embryo	1280482	633687	570633	0.9005	0.05	0.944	0.952
HR0846	leaf	4436102	2176036	1995235	0.9169	0.02	0.961	0.989
HR0846	embryo	1393950	681977	584188	0.8566	0.05	0.939	0.949
HR0847	leaf	5892732	2865715	2557323	0.8924	0.02	0.959	0.991
HR0847	embryo	1193914	590860	530484	0.8978	0.06	0.938	0.944
HR0848	leaf	4580476	2239780	2031954	0.9072	0.02	0.968	0.992
HR0848	embryo	1096556	543700	496858	0.9138	0.05	0.946	0.948
HR0855	leaf	5340902	2628002	2415078	0.919	0.02	0.96	0.99
HR0855	embryo	1103510	546347	488554	0.8942	0.05	0.941	0.942
HR0858	leaf	5423382	2669547	2468382	0.9246	0.02	0.958	0.99
HR0858	embryo	230260	111822	92912	0.8309	0.05	0.95	NA
HRG0735	leaf	349188	97371	18436	0.1893	0.04	0.928	NA
HRG0735	embryo	5232346	2473319	2124145	0.8588	0.07	0.844	0.932
HRG0736	leaf	473650	127893	4012	0.0314	0.06	0.918	NA
HRG0736	embryo	7922396	3809461	3375064	0.886	0.07	0.857	0.956
HRG0754	leaf	417782	112933	13923	0.1233	0.04	0.952	NA
HRG0754	embryo	3753528	1755730	1493348	0.8506	0.06	0.908	0.963
HRG0766	leaf	343670	134968	5566	0.0412	0.05	0.95	NA
HRG0766	embryo	25880144	12713414	11705893	0.9208	0.08	0.811	0.98
HRG0767	leaf	456398	169621	62159	0.3665	0.06	0.697	NA
HRG0767	embryo	118504370	58647256	53153944	0.9063	0.11	0.663	0.975
HRG0770	leaf	594060	232928	8154	0.035	0.04	0.961	NA
HRG0770	embryo	21792158	10728798	9785889	0.9121	0.07	0.827	0.979
HRG827	embryo	3201880	1577372	1430803	0.9071	0.05	0.919	0.966
HRG827	leaf	53883534	26482304	426246	0.0161	0.07	0.894	NA
HRG828	embryo	13426872	6642146	6064138	0.913	0.07	0.872	0.976
HRG828	leaf	6493734	3185993	310579	0.0975	0.04	0.944	NA
HRG829	embryo	5092350	2513122	2283753	0.9087	0.05	0.922	0.98
HRG829	leaf	927722	451918	20997	0.0465	0.04	0.957	NA
HS0006	embryo	1683824	835068	807652	0.9672	0.04	0.958	0.974
HS0006	leaf	21512298	8183610	5399067	0.6597	0.26	0.742	0.963
HS0036	embryo	2225898	1101850	1067104	0.9685	0.04	0.964	0.983
HS0036	leaf	21011652	6800279	6225397	0.9155	0.24	0.752	0.97
HS0046	embryo	2087100	1034841	1004095	0.9703	0.04	0.962	0.981
HS0046	leaf	14371468	5383368	4867631	0.9042	0.35	0.636	0.931
HS0079	embryo	1646534	807195	235663	0.292	0.04	0.962	NA
HS0079	leaf	40992834	19404537	15006351	0.7733	0.34	0.638	0.975
HS0084	embryo	1897144	936516	907381	0.9689	0.03	0.968	0.982
HS0084	leaf	38961402	19123173	18354834	0.9598	0.31	0.677	0.983
HS0093	embryo	2763598	1350808	1224458	0.9065	0.03	0.965	0.986
HS0093	leaf	19816196	9432225	9060068	0.9605	0.32	0.676	0.967
HS0103	embryo	1807508	893202	871291	0.9755	0.03	0.967	0.982
HS0103	leaf	23535994	11496730	10728538	0.9332	0.32	0.672	0.972
HS0138	embryo	2239500	1104084	1075785	0.9744	0.02	0.976	0.989
HS0138	leaf	11617956	5592369	5468420	0.9778	0.3	0.703	0.953
HS0140	embryo	2499964	1234071	1203281	0.9751	0.02	0.976	0.99
HS0140	leaf	30241758	14912003	13984033	0.9378	0.3	0.689	0.978
HS0141	embryo	2518204	1240326	1204483	0.9711	0.02	0.977	0.991
HS0141	leaf	15814418	7761557	7511405	0.9678	0.28	0.719	0.967
